# Genes of the fatty acid oxidation pathway are upregulated in female as compared to male cardiomyocytes

**DOI:** 10.1101/2024.05.29.594850

**Authors:** Maya Talukdar, Lukáš Chmátal, Linyong Mao, Daniel Reichart, Danielle Murashige, Yelena Skaletsky, Daniel M. DeLaughter, Zoltan Arany, Jonathan G. Seidman, Christine Seidman, David C. Page

**Author notes:** These authors contributed equally (Maya Talukdar, Lukáš Chmátal).

## Abstract

Human females and males differ in cardiac physiology and pathology, even after controlling for sex differences in anthropometrics, lifestyle, and environment. For example, females and males differ in cardiac stroke volume and ventricular thickness, and they exhibit different rates and symptoms of cardiovascular disease. Less is understood about molecular differences in female and male hearts, such as sex differences in gene expression. Here we present an integrative framework utilizing bulk and single-nucleus RNA-sequencing data to study sex differences in the cardiac transcriptome. We show that genes of the fatty acid oxidation (FAO) pathway, the primary source of energy in the heart, are expressed more highly in healthy female than in healthy male hearts. We demonstrate that this sex difference is due to cardiomyocyte-specific, female-biased expression of FAO genes and cannot be explained by sex differences in cardiac cellular composition or number of mitochondria, where FAO takes place. Finally, we observe increased cardiac flux and energetic utilization of free fatty acids in female compared to male hearts. Overall, our results demonstrate that male and female human hearts exhibit fundamental differences in metabolism that likely contribute to sex differences in cardiac physiology and pathology.
