## Supplementary material for "Genes of the fatty acid oxidation pathway are upregulated in female as compared to male cardiomyocytes": Table S1

### Sheet: Oliva RAA
NAME	SIZE	ES	NES	NOM p-val	FDR q-val
Name of gene set tested	Size of gene set tested	GSEA enrichment score (degree to which a gene set is overrepresented at extremes of ranked genes)	GSEA ES, normalized based on properties such as gene set size	Nominal p-value	Benjamini-Hotchberg corrected p-value
HALLMARK_OXIDATIVE_PHOSPHORYLATION	188	0.263715	4.32711	0	0
HALLMARK_ADIPOGENESIS	194	0.209737	3.43024	0	0
HALLMARK_MYC_TARGETS_V1	192	0.188131	3.02803	0	0
HALLMARK_MTORC1_SIGNALING	194	0.171292	2.87218	0	0
FATTY ACID OXIDATION	20	0.45912	2.47006	0	0.0017037
HALLMARK_FATTY_ACID_METABOLISM	139	0.171414	2.41541	0	0.00141975
HALLMARK_BILE_ACID_METABOLISM	99	0.194637	2.26427	0.00199601	0.00329895
HALLMARK_REACTIVE_OXYGEN_SPECIES_PATHWAY	46	0.273824	2.22774	0	0.00393977
HALLMARK_UNFOLDED_PROTEIN_RESPONSE	111	0.166277	2.09036	0.00397614	0.00875254
HALLMARK_MYC_TARGETS_V2	56	0.229713	2.07289	0.00207039	0.00915901
HALLMARK_ALLOGRAFT_REJECTION	182	0.12583	1.96749	0.0060241	0.0165123
HALLMARK_IL2_STAT5_SIGNALING	189	0.11798	1.95007	0.00199601	0.0166681
HALLMARK_HYPOXIA	183	0.116934	1.81912	0.0119522	0.0318046
HALLMARK_PEROXISOME	93	0.155071	1.76084	0.0151188	0.0399949
HALLMARK_GLYCOLYSIS	179	0.109355	1.75865	0.013834	0.0377993
HALLMARK_EPITHELIAL_MESENCHYMAL_TRANSITION	192	0.108335	1.73325	0.0164948	0.0410102
HALLMARK_UV_RESPONSE_DN	141	0.11426	1.57818	0.0487805	0.0782253
HALLMARK_INFLAMMATORY_RESPONSE	182	0.0922213	1.45537	0.0756646	0.127833
HALLMARK_KRAS_SIGNALING_DN	146	0.102418	1.44517	0.0927419	0.126583
HALLMARK_TGF_BETA_SIGNALING	53	0.163532	1.40267	0.1	0.144107
HALLMARK_PANCREAS_BETA_CELLS	22	0.240286	1.37881	0.114786	0.152275
HALLMARK_XENOBIOTIC_METABOLISM	176	0.0867641	1.33945	0.12766	0.171183
HALLMARK_INTERFERON_ALPHA_RESPONSE	96	0.103197	1.19097	0.227006	0.284351
HALLMARK_DNA_REPAIR	144	0.0820227	1.15007	0.286538	0.316007
HALLMARK_COMPLEMENT	186	0.0692877	1.08466	0.334623	0.375436
HALLMARK_NOTCH_SIGNALING	32	0.160603	1.05571	0.353282	0.39524
HALLMARK_PROTEIN_SECRETION	88	0.092303	1.01753	0.417308	0.430032
HALLMARK_INTERFERON_GAMMA_RESPONSE	198	0.0538207	0.885291	0.598765	0.595149
HALLMARK_MITOTIC_SPINDLE	189	-0.165417	-2.652	0	0.00166588
HALLMARK_APOPTOSIS	151	-0.184705	-2.60128	0	0.000832941
HALLMARK_MYOGENESIS	186	-0.144134	-2.31439	0	0.00347242
HALLMARK_APICAL_JUNCTION	184	-0.145027	-2.22056	0.00209644	0.00542432
HALLMARK_HEME_METABOLISM	179	-0.116624	-1.82044	0.0122699	0.0684881
HALLMARK_KRAS_SIGNALING_UP	184	-0.0976761	-1.54623	0.0615079	0.220685
HALLMARK_ESTROGEN_RESPONSE_LATE	184	-0.0965092	-1.54191	0.0449219	0.19251
HALLMARK_COAGULATION	116	-0.123605	-1.53803	0.054326	0.172466
HALLMARK_P53_PATHWAY	192	-0.0903527	-1.43183	0.0800781	0.245425
HALLMARK_UV_RESPONSE_UP	148	-0.099305	-1.4085	0.0961924	0.243446
HALLMARK_ESTROGEN_RESPONSE_EARLY	187	-0.0868611	-1.3915	0.0940695	0.23701
HALLMARK_PI3K_AKT_MTOR_SIGNALING	99	-0.116625	-1.37105	0.118812	0.240175
HALLMARK_WNT_BETA_CATENIN_SIGNALING	41	-0.17692	-1.34027	0.150826	0.250055
HALLMARK_HEDGEHOG_SIGNALING	30	-0.185527	-1.23212	0.206226	0.348794
HALLMARK_ANDROGEN_RESPONSE	95	-0.106231	-1.2105	0.219959	0.351031
HALLMARK_IL6_JAK_STAT3_SIGNALING	78	-0.117684	-1.19859	0.235169	0.342697
HALLMARK_TNFA_SIGNALING_VIA_NFKB	194	-0.0708957	-1.15557	0.262525	0.375339
HALLMARK_CHOLESTEROL_HOMEOSTASIS	69	-0.109901	-1.07287	0.348337	0.467048
GOBP_FATTY_ACID_BIOSYNTHETIC_PROCESS	134	-0.0770105	-1.05693	0.369388	0.464378
HALLMARK_ANGIOGENESIS	35	-0.149312	-1.0263	0.403614	0.487119
HALLMARK_E2F_TARGETS	192	-0.0504649	-0.820157	0.700803	0.787915
HALLMARK_G2M_CHECKPOINT	191	-0.0482161	-0.790457	0.741053	0.798976
HALLMARK_APICAL_SURFACE	36	-0.100238	-0.724028	0.819961	0.85616
HALLMARK_SPERMATOGENESIS	97	-0.0581804	-0.680307	0.866935	0.870975

### Sheet: Oliva LV
NAME	SIZE	ES	NES	NOM p-val	FDR q-val
Name of gene set tested	Size of gene set tested	GSEA enrichment score (degree to which a gene set is overrepresented at extremes of ranked genes)	GSEA ES, normalized based on properties such as gene set size	Nominal p-value	Benjamini-Hotchberg corrected p-value
HALLMARK_MTORC1_SIGNALING	194	0.216602	3.524	0	0
HALLMARK_ADIPOGENESIS	193	0.211421	3.41068	0	0
HALLMARK_OXIDATIVE_PHOSPHORYLATION	188	0.204587	3.28001	0	0
FATTY ACID OXIDATION	20	0.54058	2.83164	0	0
HALLMARK_FATTY_ACID_METABOLISM	140	0.201345	2.73821	0	0.000291667
HALLMARK_MYC_TARGETS_V1	192	0.149564	2.47035	0	0.00175846
HALLMARK_BILE_ACID_METABOLISM	93	0.197245	2.17153	0.0021097	0.00973852
HALLMARK_UV_RESPONSE_DN	141	0.14185	1.99363	0.00396825	0.0280769
HALLMARK_PEROXISOME	91	0.170792	1.913	0.00954198	0.0364924
HALLMARK_EPITHELIAL_MESENCHYMAL_TRANSITION	190	0.119697	1.86567	0.00982318	0.0424233
HALLMARK_INTERFERON_GAMMA_RESPONSE	196	0.108974	1.77563	0.0241935	0.0611374
HALLMARK_INTERFERON_ALPHA_RESPONSE	96	0.150706	1.70996	0.0253411	0.0769362
HALLMARK_REACTIVE_OXYGEN_SPECIES_PATHWAY	46	0.216287	1.69744	0.0259481	0.0770528
HALLMARK_MYC_TARGETS_V2	56	0.182569	1.5952	0.0473373	0.114379
HALLMARK_IL2_STAT5_SIGNALING	187	0.0980909	1.54523	0.0619835	0.134756
HALLMARK_CHOLESTEROL_HOMEOSTASIS	68	0.154124	1.50872	0.0702479	0.147883
HALLMARK_HYPOXIA	182	0.0957369	1.50368	0.0866808	0.141987
HALLMARK_TGF_BETA_SIGNALING	53	0.166549	1.4003	0.115768	0.208946
HALLMARK_COMPLEMENT	178	0.0862775	1.35292	0.107784	0.239352
HALLMARK_UNFOLDED_PROTEIN_RESPONSE	110	0.107938	1.30914	0.154851	0.270135
HALLMARK_PANCREAS_BETA_CELLS	21	0.2269	1.23883	0.210309	0.338013
HALLMARK_XENOBIOTIC_METABOLISM	170	0.0770941	1.1867	0.231557	0.389312
HALLMARK_ANGIOGENESIS	35	0.172569	1.18125	0.241584	0.378675
HALLMARK_KRAS_SIGNALING_DN	131	0.0861163	1.17216	0.254902	0.373684
HALLMARK_ALLOGRAFT_REJECTION	173	0.077221	1.17056	0.226415	0.360774
HALLMARK_ESTROGEN_RESPONSE_LATE	182	0.0716172	1.12416	0.31	0.405206
HALLMARK_COAGULATION	109	0.0918184	1.12139	0.316699	0.393895
GOBP_FATTY_ACID_BIOSYNTHETIC_PROCESS	131	0.0839533	1.08789	0.330629	0.424736
HALLMARK_APICAL_SURFACE	35	0.151532	1.07736	0.343434	0.422338
HALLMARK_ANDROGEN_RESPONSE	95	0.0929661	1.07732	0.340467	0.408354
HALLMARK_INFLAMMATORY_RESPONSE	178	0.0637106	0.997432	0.440217	0.499035
HALLMARK_NOTCH_SIGNALING	32	0.148996	0.99575	0.431641	0.485976
HALLMARK_DNA_REPAIR	144	0.063682	0.893752	0.574468	0.612238
HALLMARK_PROTEIN_SECRETION	88	0.040697	0.446821	0.998054	1
HALLMARK_SPERMATOGENESIS	90	0.039425	0.440903	0.996296	0.997905
HALLMARK_APOPTOSIS	150	-0.217318	-3.09236	0	0
HALLMARK_MITOTIC_SPINDLE	185	-0.16133	-2.54754	0	0.00136767
HALLMARK_MYOGENESIS	185	-0.149459	-2.36891	0	0.00323609
HALLMARK_APICAL_JUNCTION	180	-0.135613	-2.12641	0.00198413	0.0104264
HALLMARK_WNT_BETA_CATENIN_SIGNALING	40	-0.276965	-2.11862	0.00618557	0.00834109
HALLMARK_P53_PATHWAY	190	-0.12203	-1.93116	0.00391389	0.022237
HALLMARK_E2F_TARGETS	189	-0.1019	-1.61577	0.0363636	0.0990445
HALLMARK_KRAS_SIGNALING_UP	178	-0.10299	-1.60788	0.0285714	0.0897764
HALLMARK_TNFA_SIGNALING_VIA_NFKB	190	-0.0958497	-1.55566	0.0607843	0.100727
HALLMARK_G2M_CHECKPOINT	185	-0.0902918	-1.43502	0.084453	0.154332
HALLMARK_ESTROGEN_RESPONSE_EARLY	184	-0.0862945	-1.37118	0.11368	0.181336
HALLMARK_UV_RESPONSE_UP	148	-0.0917354	-1.2883	0.164329	0.230934
HALLMARK_HEME_METABOLISM	176	-0.0837246	-1.27888	0.162055	0.221426
HALLMARK_PI3K_AKT_MTOR_SIGNALING	98	-0.0959821	-1.12268	0.328767	0.363161
HALLMARK_IL6_JAK_STAT3_SIGNALING	77	-0.105329	-1.04232	0.401674	0.437139
HALLMARK_HEDGEHOG_SIGNALING	30	-0.138401	-0.920862	0.512245	0.578816
HALLMARK_GLYCOLYSIS	177	-0.0446737	-0.685324	0.856863	0.865072
