## Supplementary material for "Genes of the fatty acid oxidation pathway are upregulated in female as compared to male cardiomyocytes": Table S3

### Sheet: RAA
NAME	SIZE	ES	NES	NOM p-val	FDR q-val
Name of gene set tested	Size of gene set tested	GSEA enrichment score (degree to which a gene set is overrepresented at extremes of ranked genes)	GSEA ES, normalized based on properties such as gene set size	Nominal p-value	Benjamini-Hotchberg corrected p-value
HALLMARK_OXIDATIVE_PHOSPHORYLATION	185	0.582457	9.44908	0	0
HALLMARK_ADIPOGENESIS	190	0.337297	5.51449	0	0
HALLMARK_FATTY_ACID_METABOLISM	133	0.303688	4.08268	0	0
FATTY ACID OXIDATION	20	0.718902	3.84442	0	0
HALLMARK_MYOGENESIS	177	0.211084	3.26848	0	0
HALLMARK_MYC_TARGETS_V1	190	0.163445	2.60914	0	0.000130952
HALLMARK_REACTIVE_OXYGEN_SPECIES_PATHWAY	46	0.312123	2.47788	0	0.000602105
HALLMARK_HEME_METABOLISM	168	0.156242	2.36194	0	0.000526842
HALLMARK_BILE_ACID_METABOLISM	85	0.209981	2.29655	0.00383877	0.00116732
HALLMARK_XENOBIOTIC_METABOLISM	159	0.148288	2.14024	0.00199203	0.00381989
HALLMARK_DNA_REPAIR	138	0.150779	2.10555	0.00422833	0.00466862
HALLMARK_MTORC1_SIGNALING	192	0.114299	1.87515	0.00625	0.0173484
HALLMARK_PEROXISOME	90	0.168924	1.84677	0.0142857	0.0201161
HALLMARK_UNFOLDED_PROTEIN_RESPONSE	109	0.142502	1.74201	0.0174757	0.0322008
HALLMARK_GLYCOLYSIS	167	0.111337	1.6691	0.0313808	0.0449528
GOBP_FATTY_ACID_BIOSYNTHETIC_PROCESS	117	0.135063	1.65187	0.0351562	0.0461139
HALLMARK_CHOLESTEROL_HOMEOSTASIS	68	0.153582	1.48339	0.0927419	0.095372
HALLMARK_PROTEIN_SECRETION	86	0.119107	1.31721	0.138889	0.181951
HALLMARK_MYC_TARGETS_V2	54	0.143076	1.27157	0.172084	0.205791
HALLMARK_ESTROGEN_RESPONSE_EARLY	176	0.0544502	0.838858	0.644172	0.727304
HALLMARK_PI3K_AKT_MTOR_SIGNALING	97	0.0683067	0.798603	0.727273	0.752124
HALLMARK_SPERMATOGENESIS	76	0.0661986	0.694261	0.877264	0.853344
HALLMARK_TNFA_SIGNALING_VIA_NFKB	186	-0.412048	-6.55182	0	0
HALLMARK_EPITHELIAL_MESENCHYMAL_TRANSITION	185	-0.377432	-5.96304	0	0
HALLMARK_INFLAMMATORY_RESPONSE	164	-0.281342	-4.17728	0	0
HALLMARK_INTERFERON_GAMMA_RESPONSE	187	-0.219773	-3.54879	0	0
HALLMARK_IL2_STAT5_SIGNALING	176	-0.191272	-2.93041	0	0
HALLMARK_APOPTOSIS	145	-0.198533	-2.76277	0	0
HALLMARK_KRAS_SIGNALING_UP	167	-0.181298	-2.71392	0	0
HALLMARK_COAGULATION	96	-0.218729	-2.52316	0	0.000450481
HALLMARK_TGF_BETA_SIGNALING	51	-0.286971	-2.42817	0	0.000909598
HALLMARK_IL6_JAK_STAT3_SIGNALING	70	-0.231133	-2.27953	0.00197628	0.00313768
HALLMARK_INTERFERON_ALPHA_RESPONSE	93	-0.194185	-2.20462	0.00206612	0.00513158
HALLMARK_COMPLEMENT	169	-0.142554	-2.19559	0.00201613	0.00509945
HALLMARK_HYPOXIA	175	-0.137956	-2.14259	0.00590551	0.0057489
HALLMARK_ALLOGRAFT_REJECTION	157	-0.140105	-2.09463	0.00625	0.00618933
HALLMARK_G2M_CHECKPOINT	173	-0.125072	-1.93699	0.00763359	0.0158465
HALLMARK_P53_PATHWAY	183	-0.122751	-1.91449	0.00587084	0.0173321
HALLMARK_ANGIOGENESIS	30	-0.277122	-1.82578	0.0159046	0.0252524
HALLMARK_WNT_BETA_CATENIN_SIGNALING	39	-0.234425	-1.77712	0.0184426	0.0312724
HALLMARK_NOTCH_SIGNALING	32	-0.244868	-1.6821	0.0272904	0.0469237
HALLMARK_HEDGEHOG_SIGNALING	30	-0.236322	-1.54628	0.0577689	0.0852459
HALLMARK_MITOTIC_SPINDLE	182	-0.0884803	-1.38566	0.113725	0.165117
HALLMARK_E2F_TARGETS	174	-0.0858207	-1.37703	0.126273	0.16287
HALLMARK_UV_RESPONSE_DN	139	-0.0949027	-1.29454	0.166667	0.213425
HALLMARK_APICAL_SURFACE	33	-0.1539	-1.0378	0.382591	0.486515
HALLMARK_APICAL_JUNCTION	171	-0.0670691	-1.03085	0.39479	0.476892
HALLMARK_UV_RESPONSE_UP	141	-0.0755258	-1.02231	0.419417	0.471764
HALLMARK_KRAS_SIGNALING_DN	117	-0.0810983	-1.01028	0.415822	0.470105
HALLMARK_ANDROGEN_RESPONSE	93	-0.0773794	-0.874543	0.608434	0.65302
HALLMARK_ESTROGEN_RESPONSE_LATE	168	-0.0535297	-0.802335	0.70751	0.733322
HALLMARK_PANCREAS_BETA_CELLS	19	-0.151365	-0.783016	0.724138	0.736632

### Sheet: LV
NAME	SIZE	ES	NES	NOM p-val	FDR q-val
Name of gene set tested	Size of gene set tested	GSEA enrichment score (degree to which a gene set is overrepresented at extremes of ranked genes)	GSEA ES, normalized based on properties such as gene set size	Nominal p-value	Benjamini-Hotchberg corrected p-value
HALLMARK_OXIDATIVE_PHOSPHORYLATION	184	0.357751	5.73897	0	0
HALLMARK_MYC_TARGETS_V1	189	0.334502	5.39517	0	0
HALLMARK_MTORC1_SIGNALING	186	0.23388	3.71123	0	0
HALLMARK_PROTEIN_SECRETION	86	0.314954	3.48866	0	0
HALLMARK_FATTY_ACID_METABOLISM	130	0.189924	2.55738	0	0.000605397
HALLMARK_UNFOLDED_PROTEIN_RESPONSE	108	0.209081	2.54281	0	0.000504498
HALLMARK_MYC_TARGETS_V2	53	0.285221	2.43135	0	0.000684315
HALLMARK_ANDROGEN_RESPONSE	92	0.203682	2.25582	0	0.00273495
HALLMARK_SPERMATOGENESIS	67	0.219196	2.13694	0	0.00604151
HALLMARK_E2F_TARGETS	164	0.139454	2.11605	0	0.00603452
HALLMARK_ADIPOGENESIS	187	0.121349	1.91966	0.00779727	0.0195944
FATTY ACID OXIDATION	20	0.357969	1.91523	0.00594059	0.0184378
HALLMARK_DNA_REPAIR	137	0.132897	1.78991	0.0177515	0.0340887
HALLMARK_PEROXISOME	90	0.158535	1.76587	0.0134875	0.0360168
HALLMARK_HEME_METABOLISM	160	0.113543	1.69721	0.0288066	0.0485497
HALLMARK_PI3K_AKT_MTOR_SIGNALING	90	0.14527	1.6373	0.0326923	0.0602929
HALLMARK_G2M_CHECKPOINT	161	0.104865	1.5684	0.048218	0.0790938
HALLMARK_GLYCOLYSIS	163	0.0882294	1.29626	0.189409	0.233671
HALLMARK_MITOTIC_SPINDLE	173	0.0807136	1.24406	0.181818	0.268344
HALLMARK_BILE_ACID_METABOLISM	82	0.107847	1.15709	0.261663	0.346574
HALLMARK_XENOBIOTIC_METABOLISM	152	0.0721674	1.05178	0.382239	0.465988
HALLMARK_CHOLESTEROL_HOMEOSTASIS	66	0.100214	0.96198	0.492218	0.575056
GOBP_FATTY_ACID_BIOSYNTHETIC_PROCESS	108	0.0727301	0.905461	0.576687	0.636123
HALLMARK_UV_RESPONSE_DN	141	0.0494855	0.666079	0.869739	0.960884
HALLMARK_REACTIVE_OXYGEN_SPECIES_PATHWAY	44	0.0806318	0.626078	0.933198	0.963022
HALLMARK_PANCREAS_BETA_CELLS	17	0.120703	0.609425	0.926829	0.939209
HALLMARK_INTERFERON_GAMMA_RESPONSE	179	-0.401757	-6.23768	0	0
HALLMARK_TNFA_SIGNALING_VIA_NFKB	180	-0.380979	-5.96372	0	0
HALLMARK_INTERFERON_ALPHA_RESPONSE	91	-0.454458	-5.10032	0	0
HALLMARK_INFLAMMATORY_RESPONSE	149	-0.267887	-3.83471	0	0
HALLMARK_IL2_STAT5_SIGNALING	168	-0.244428	-3.6935	0	0
HALLMARK_APOPTOSIS	137	-0.226081	-3.06073	0	0
HALLMARK_P53_PATHWAY	177	-0.19634	-2.96545	0	0
HALLMARK_IL6_JAK_STAT3_SIGNALING	65	-0.308589	-2.89787	0	0
HALLMARK_ALLOGRAFT_REJECTION	134	-0.213535	-2.86711	0	0
HALLMARK_EPITHELIAL_MESENCHYMAL_TRANSITION	181	-0.17935	-2.82715	0	0
HALLMARK_KRAS_SIGNALING_UP	158	-0.173371	-2.54744	0	0.000560992
HALLMARK_COAGULATION	91	-0.225461	-2.52926	0	0.000584136
HALLMARK_HYPOXIA	171	-0.158333	-2.42715	0	0.000539202
HALLMARK_KRAS_SIGNALING_DN	106	-0.173886	-2.07316	0.00204918	0.00595928
HALLMARK_APICAL_JUNCTION	164	-0.137262	-2.02019	0.00616016	0.00789447
HALLMARK_WNT_BETA_CATENIN_SIGNALING	38	-0.269158	-1.9825	0.00575816	0.00886343
HALLMARK_NOTCH_SIGNALING	31	-0.296395	-1.97093	0.01417	0.00884577
HALLMARK_COMPLEMENT	162	-0.12916	-1.93003	0.00806452	0.0106785
HALLMARK_TGF_BETA_SIGNALING	50	-0.222365	-1.85884	0.00202429	0.0147556
HALLMARK_HEDGEHOG_SIGNALING	27	-0.282479	-1.76265	0.0153257	0.0242174
HALLMARK_ESTROGEN_RESPONSE_LATE	160	-0.0961948	-1.46445	0.0813492	0.101544
HALLMARK_UV_RESPONSE_UP	139	-0.0935276	-1.29698	0.162	0.189003
HALLMARK_ESTROGEN_RESPONSE_EARLY	166	-0.0842509	-1.26286	0.17	0.20675
HALLMARK_APICAL_SURFACE	30	-0.176807	-1.16578	0.24466	0.280446
HALLMARK_ANGIOGENESIS	29	-0.138193	-0.88416	0.619329	0.62058
HALLMARK_MYOGENESIS	176	-0.0568462	-0.852486	0.653527	0.642387

### Sheet: SKM
NAME	SIZE	ES	NES	NOM p-val	FDR q-val
Name of gene set tested	Size of gene set tested	GSEA enrichment score (degree to which a gene set is overrepresented at extremes of ranked genes)	GSEA ES, normalized based on properties such as gene set size	Nominal p-value	Benjamini-Hotchberg corrected p-value
HALLMARK_DNA_REPAIR	137	0.193392	2.67708	0.00196078	0.00125536
HALLMARK_E2F_TARGETS	159	0.178682	2.63787	0	0.000861
HALLMARK_MYC_TARGETS_V1	187	0.155683	2.45326	0	0.00130845
HALLMARK_PROTEIN_SECRETION	86	0.190149	2.06114	0.00583658	0.0113802
HALLMARK_MYC_TARGETS_V2	53	0.227857	1.92375	0.0116054	0.0217101
HALLMARK_UNFOLDED_PROTEIN_RESPONSE	107	0.112528	1.3533	0.126459	0.308667
HALLMARK_G2M_CHECKPOINT	158	0.0894984	1.30308	0.160083	0.32051
HALLMARK_WNT_BETA_CATENIN_SIGNALING	38	0.163152	1.18915	0.238866	0.425012
HALLMARK_P53_PATHWAY	174	0.0668317	1.01519	0.411273	0.648802
HALLMARK_MITOTIC_SPINDLE	167	0.0654198	0.972801	0.45749	0.659226
HALLMARK_SPERMATOGENESIS	63	0.10265	0.970747	0.481409	0.601794
HALLMARK_TGF_BETA_SIGNALING	51	0.111969	0.928871	0.539235	0.617208
HALLMARK_BILE_ACID_METABOLISM	76	0.0883509	0.926011	0.530534	0.573722
FATTY ACID OXIDATION	20	0.169416	0.916366	0.53617	0.546089
HALLMARK_OXIDATIVE_PHOSPHORYLATION	184	-0.347669	-5.43975	0	0
HALLMARK_INTERFERON_GAMMA_RESPONSE	175	-0.298125	-4.71438	0	0
HALLMARK_MYOGENESIS	185	-0.253053	-3.97029	0	0
HALLMARK_TNFA_SIGNALING_VIA_NFKB	173	-0.23026	-3.50531	0	0
HALLMARK_ALLOGRAFT_REJECTION	125	-0.256973	-3.39944	0	0
HALLMARK_INTERFERON_ALPHA_RESPONSE	90	-0.305334	-3.39318	0	0
HALLMARK_FATTY_ACID_METABOLISM	129	-0.255383	-3.36632	0	0
HALLMARK_EPITHELIAL_MESENCHYMAL_TRANSITION	169	-0.169059	-2.53311	0	0.00054557
HALLMARK_IL2_STAT5_SIGNALING	157	-0.170104	-2.47834	0	0.00145224
HALLMARK_INFLAMMATORY_RESPONSE	135	-0.162085	-2.21077	0.00197239	0.00548202
HALLMARK_KRAS_SIGNALING_UP	146	-0.14807	-2.09289	0.00614754	0.00992555
HALLMARK_COMPLEMENT	156	-0.144933	-2.0531	0.00970874	0.0118621
HALLMARK_CHOLESTEROL_HOMEOSTASIS	66	-0.197402	-1.87506	0.00613497	0.0313541
HALLMARK_COAGULATION	92	-0.157243	-1.78818	0.0144928	0.0460545
HALLMARK_ESTROGEN_RESPONSE_EARLY	163	-0.112318	-1.65335	0.0319361	0.0871068
HALLMARK_IL6_JAK_STAT3_SIGNALING	62	-0.178308	-1.63825	0.039548	0.0888829
HALLMARK_ADIPOGENESIS	188	-0.098902	-1.54833	0.054902	0.126139
HALLMARK_HYPOXIA	168	-0.100709	-1.51566	0.0599613	0.13754
HALLMARK_HEDGEHOG_SIGNALING	27	-0.24254	-1.4933	0.0808081	0.14501
HALLMARK_ANGIOGENESIS	27	-0.231576	-1.46507	0.0729614	0.153939
HALLMARK_UV_RESPONSE_DN	136	-0.105748	-1.43834	0.0874525	0.163347
HALLMARK_PEROXISOME	85	-0.126196	-1.38021	0.106589	0.19695
HALLMARK_ANDROGEN_RESPONSE	88	-0.126439	-1.36731	0.136276	0.19895
HALLMARK_APICAL_JUNCTION	157	-0.0942029	-1.36718	0.124224	0.190784
HALLMARK_ESTROGEN_RESPONSE_LATE	151	-0.0956314	-1.35616	0.139875	0.191666
HALLMARK_APOPTOSIS	136	-0.0920037	-1.24839	0.183178	0.276113
GOBP_FATTY_ACID_BIOSYNTHETIC_PROCESS	108	-0.0929115	-1.13939	0.277419	0.38942
HALLMARK_GLYCOLYSIS	161	-0.0771774	-1.13373	0.290196	0.382993
HALLMARK_HEME_METABOLISM	155	-0.0768847	-1.10946	0.303823	0.399581
HALLMARK_UV_RESPONSE_UP	136	-0.0806576	-1.08051	0.340509	0.422261
HALLMARK_XENOBIOTIC_METABOLISM	148	-0.0734774	-1.03578	0.399185	0.467645
HALLMARK_NOTCH_SIGNALING	31	-0.138099	-0.93852	0.50947	0.596937
HALLMARK_KRAS_SIGNALING_DN	103	-0.0761375	-0.894735	0.592742	0.645878
HALLMARK_MTORC1_SIGNALING	185	-0.054237	-0.854985	0.609958	0.690188
HALLMARK_REACTIVE_OXYGEN_SPECIES_PATHWAY	45	-0.104902	-0.845399	0.659044	0.685913
HALLMARK_PI3K_AKT_MTOR_SIGNALING	92	-0.0614881	-0.694915	0.859583	0.875081
HALLMARK_APICAL_SURFACE	31	-0.103286	-0.690689	0.864583	0.855918
