## Supplementary material for "Genes of the fatty acid oxidation pathway are upregulated in female as compared to male cardiomyocytes": Table S7

### Sheet: Sheet 1
Cardiomyocyte Cell State	Pathway	Adjusted P-Value	Normalized Enrichment Score
Cell state and heart regions (atrial or ventricular) assessed	Gene set assessed	Benjamni-Hotchberg adjusted p-value	GSEA test statistic
aCM1_2	ADIPOGENESIS	1	-0.145868
aCM1_2	ALLOGRAFT REJECTION	1	0.382631
aCM1_2	ANDROGEN RESPONSE	1	0.202144
aCM1_2	ANGIOGENESIS	1	0.350094
aCM1_2	APICAL JUNCTION	1	0.471282
aCM1_2	APICAL SURFACE	1	-0.265471
aCM1_2	APOPTOSIS	1	-0.492437
aCM1_2	BILE ACID METABOLISM	1	-0.0111764
aCM1_2	CHOLESTEROL HOMEOSTASIS	1	0.291057
aCM1_2	COAGULATION	0.233933	-0.90064
aCM1_2	COMPLEMENT	1	-0.168843
aCM1_2	DNA REPAIR	1	0.0730405
aCM1_2	E2F TARGETS	1	0.236296
aCM1_2	EPITHELIAL MESENCHYMAL TRANSITION	1	0.0178341
aCM1_2	ESTROGEN RESPONSE EARLY	1	-0.150049
aCM1_2	ESTROGEN RESPONSE LATE	1	-0.151082
aCM1_2	FATTY ACID METABOLISM	1	0.0440002
aCM1_2	G2M CHECKPOINT	1	0.141045
aCM1_2	GLYCOLYSIS	1	0.0718341
aCM1_2	HEDGEHOG SIGNALING	1	0.432349
aCM1_2	HEME METABOLISM	1	-0.163603
aCM1_2	HYPOXIA	1	-0.0915754
aCM1_2	IL2 STAT5 SIGNALING	1	-0.123577
aCM1_2	IL6 JAK STAT3 SIGNALING	1	0.45129
aCM1_2	INFLAMMATORY RESPONSE	1	-0.194124
aCM1_2	INTERFERON ALPHA RESPONSE	1	-0.149019
aCM1_2	INTERFERON GAMMA RESPONSE	1	-0.122714
aCM1_2	KRAS SIGNALING DN	1	-0.277582
aCM1_2	KRAS SIGNALING UP	1	0.00986739
aCM1_2	MITOTIC SPINDLE	1	0.172439
aCM1_2	MTORC1 SIGNALING	1	-0.202097
aCM1_2	MYC TARGETS V1	0.940766	0.100929
aCM1_2	MYC TARGETS V2	1	0.19329
aCM1_2	MYOGENESIS	1	-0.238281
aCM1_2	NOTCH SIGNALING	1	-0.224178
aCM1_2	OXIDATIVE PHOSPHORYLATION	0.00346542	-0.579858
aCM1_2	P53 PATHWAY	1	-0.446421
aCM1_2	PANCREAS BETA CELLS	1	-0.0367218
aCM1_2	PEROXISOME	1	-0.0134244
aCM1_2	PI3K AKT MTOR SIGNALING	1	0.125358
aCM1_2	PROTEIN SECRETION	0.177764	0.248883
aCM1_2	REACTIVE OXYGEN SPECIES PATHWAY	1	-0.980875
aCM1_2	SPERMATOGENESIS	1	0.0113154
aCM1_2	TGF BETA SIGNALING	1	-0.175103
aCM1_2	TNFA SIGNALING VIA NFKB	0.0052555	-0.878776
aCM1_2	UNFOLDED PROTEIN RESPONSE	1	0.280592
aCM1_2	UV RESPONSE DN	1	-0.0394402
aCM1_2	UV RESPONSE UP	1	-0.665915
aCM1_2	WNT BETA CATENIN SIGNALING	1	-0.30223
aCM1_2	XENOBIOTIC METABOLISM	1	-0.063683
aCM1_2	FATTY ACID OXIDATION	0.0413945	1.11592
aCM1_2	FATTY ACID SYNTHESIS	1	0.433826
aCM3	ADIPOGENESIS	0.176271	0.171009
aCM3	ALLOGRAFT REJECTION	1	0.481908
aCM3	ANDROGEN RESPONSE	1	0.163057
aCM3	ANGIOGENESIS	1	0.140356
aCM3	APICAL JUNCTION	1	0.374654
aCM3	APICAL SURFACE	1	-0.234702
aCM3	APOPTOSIS	1	-0.319449
aCM3	BILE ACID METABOLISM	1	-0.0893516
aCM3	CHOLESTEROL HOMEOSTASIS	1	0.406234
aCM3	COAGULATION	1	-0.583203
aCM3	COMPLEMENT	1	-0.0583936
aCM3	DNA REPAIR	1	0.151179
aCM3	E2F TARGETS	1	0.135451
aCM3	EPITHELIAL MESENCHYMAL TRANSITION	1	0.250558
aCM3	ESTROGEN RESPONSE EARLY	1	-0.10426
aCM3	ESTROGEN RESPONSE LATE	1	-0.0624665
aCM3	FATTY ACID METABOLISM	1	0.162137
aCM3	G2M CHECKPOINT	1	0.0873393
aCM3	GLYCOLYSIS	1	0.230616
aCM3	HEDGEHOG SIGNALING	1	0.1769
aCM3	HEME METABOLISM	1	-0.154991
aCM3	HYPOXIA	1	0.269466
aCM3	IL2 STAT5 SIGNALING	1	0.00458377
aCM3	IL6 JAK STAT3 SIGNALING	1	0.459095
aCM3	INFLAMMATORY RESPONSE	1	-0.225351
aCM3	INTERFERON ALPHA RESPONSE	1	0.476854
aCM3	INTERFERON GAMMA RESPONSE	1	0.437966
aCM3	KRAS SIGNALING DN	1	-0.228304
aCM3	KRAS SIGNALING UP	1	0.190848
aCM3	MITOTIC SPINDLE	1	0.17186
aCM3	MTORC1 SIGNALING	0.376943	0.214109
aCM3	MYC TARGETS V1	0.155388	0.254839
aCM3	MYC TARGETS V2	1	0.685857
aCM3	MYOGENESIS	1	0.0166238
aCM3	NOTCH SIGNALING	1	0.163066
aCM3	OXIDATIVE PHOSPHORYLATION	1	-0.112037
aCM3	P53 PATHWAY	0.819803	-0.500364
aCM3	PANCREAS BETA CELLS	1	0.180271
aCM3	PEROXISOME	1	-0.0718704
aCM3	PI3K AKT MTOR SIGNALING	1	0.0681251
aCM3	PROTEIN SECRETION	0.649271	0.268447
aCM3	REACTIVE OXYGEN SPECIES PATHWAY	1	-0.748822
aCM3	SPERMATOGENESIS	1	-0.0137142
aCM3	TGF BETA SIGNALING	1	-0.398118
aCM3	TNFA SIGNALING VIA NFKB	0.0174711	-0.768197
aCM3	UNFOLDED PROTEIN RESPONSE	0.00619555	0.622158
aCM3	UV RESPONSE DN	1	-0.0369893
aCM3	UV RESPONSE UP	1	-0.70411
aCM3	WNT BETA CATENIN SIGNALING	1	-0.0412321
aCM3	XENOBIOTIC METABOLISM	1	0.143997
aCM3	FATTY ACID OXIDATION	0.0105761	1.39161
aCM3	FATTY ACID SYNTHESIS	1	0.541746
aCM4	ADIPOGENESIS	1	-0.0620287
aCM4	ALLOGRAFT REJECTION	1	-0.0500569
aCM4	ANDROGEN RESPONSE	1	0.1411
aCM4	ANGIOGENESIS	1	0.270576
aCM4	APICAL JUNCTION	0.00781049	0.745817
aCM4	APICAL SURFACE	1	0.0368805
aCM4	APOPTOSIS	1	0.0188678
aCM4	BILE ACID METABOLISM	1	-0.333101
aCM4	CHOLESTEROL HOMEOSTASIS	1	0.314701
aCM4	COAGULATION	1	-0.326626
aCM4	COMPLEMENT	1	0.0834485
aCM4	DNA REPAIR	1	0.111091
aCM4	E2F TARGETS	0.664997	0.308537
aCM4	EPITHELIAL MESENCHYMAL TRANSITION	0.493883	0.517328
aCM4	ESTROGEN RESPONSE EARLY	1	-0.0607059
aCM4	ESTROGEN RESPONSE LATE	1	-0.0199416
aCM4	FATTY ACID METABOLISM	1	0.00993783
aCM4	G2M CHECKPOINT	1	0.125804
aCM4	GLYCOLYSIS	1	0.1962
aCM4	HEDGEHOG SIGNALING	1	0.39369
aCM4	HEME METABOLISM	1	-0.0631094
aCM4	HYPOXIA	0.0874631	0.36763
aCM4	IL2 STAT5 SIGNALING	1	-0.0322125
aCM4	IL6 JAK STAT3 SIGNALING	0.869051	0.724072
aCM4	INFLAMMATORY RESPONSE	1	0.017746
aCM4	INTERFERON ALPHA RESPONSE	1	0.0290153
aCM4	INTERFERON GAMMA RESPONSE	1	0.117944
aCM4	KRAS SIGNALING DN	1	0.0151438
aCM4	KRAS SIGNALING UP	1	0.137088
aCM4	MITOTIC SPINDLE	1	0.149018
aCM4	MTORC1 SIGNALING	0.184434	0.232714
aCM4	MYC TARGETS V1	0.318766	0.0992361
aCM4	MYC TARGETS V2	0.952407	0.438109
aCM4	MYOGENESIS	1	0.32662
aCM4	NOTCH SIGNALING	1	0.35874
aCM4	OXIDATIVE PHOSPHORYLATION	0.103148	-0.454611
aCM4	P53 PATHWAY	1	-0.0906871
aCM4	PANCREAS BETA CELLS	1	-0.141735
aCM4	PEROXISOME	1	-0.170598
aCM4	PI3K AKT MTOR SIGNALING	1	0.130786
aCM4	PROTEIN SECRETION	1	0.114661
aCM4	REACTIVE OXYGEN SPECIES PATHWAY	0.381066	-0.777294
aCM4	SPERMATOGENESIS	1	-0.0153032
aCM4	TGF BETA SIGNALING	1	-0.00979586
aCM4	TNFA SIGNALING VIA NFKB	1	0.186405
aCM4	UNFOLDED PROTEIN RESPONSE	1.14456e-05	0.608136
aCM4	UV RESPONSE DN	1	-0.072417
aCM4	UV RESPONSE UP	1	0.0699788
aCM4	WNT BETA CATENIN SIGNALING	1	0.082175
aCM4	XENOBIOTIC METABOLISM	1	0.140755
aCM4	FATTY ACID OXIDATION	1	0.713632
aCM4	FATTY ACID SYNTHESIS	1	0.382281
aCM5	ADIPOGENESIS	0.587779	0.208661
aCM5	ALLOGRAFT REJECTION	1	0.0700407
aCM5	ANDROGEN RESPONSE	1	0.234372
aCM5	ANGIOGENESIS	1	0.130825
aCM5	APICAL JUNCTION	1	0.14994
aCM5	APICAL SURFACE	1	0.0297623
aCM5	APOPTOSIS	1	-0.229388
aCM5	BILE ACID METABOLISM	1	0.022074
aCM5	CHOLESTEROL HOMEOSTASIS	1	0.141402
aCM5	COAGULATION	1	-0.114908
aCM5	COMPLEMENT	1	-0.0633164
aCM5	DNA REPAIR	1	-0.173811
aCM5	E2F TARGETS	1	-0.0406149
aCM5	EPITHELIAL MESENCHYMAL TRANSITION	1	-0.0833618
aCM5	ESTROGEN RESPONSE EARLY	1	-0.0952711
aCM5	ESTROGEN RESPONSE LATE	1	-0.181062
aCM5	FATTY ACID METABOLISM	1	-0.0404178
aCM5	G2M CHECKPOINT	1	0.00789639
aCM5	GLYCOLYSIS	0.0897973	-0.357385
aCM5	HEDGEHOG SIGNALING	1	0.695868
aCM5	HEME METABOLISM	1	0.016837
aCM5	HYPOXIA	1	0.0570499
aCM5	IL2 STAT5 SIGNALING	1	-0.022186
aCM5	IL6 JAK STAT3 SIGNALING	1	0.234938
aCM5	INFLAMMATORY RESPONSE	1	0.105413
aCM5	INTERFERON ALPHA RESPONSE	1	-0.0545381
aCM5	INTERFERON GAMMA RESPONSE	1	-0.0568347
aCM5	KRAS SIGNALING DN	0.779422	-0.569866
aCM5	KRAS SIGNALING UP	1	-0.0696692
aCM5	MITOTIC SPINDLE	1	0.0150127
aCM5	MTORC1 SIGNALING	1	0.158854
aCM5	MYC TARGETS V1	1	0.0814612
aCM5	MYC TARGETS V2	1	0.158273
aCM5	MYOGENESIS	1	-0.186717
aCM5	NOTCH SIGNALING	1	-0.142786
aCM5	OXIDATIVE PHOSPHORYLATION	1	-0.192261
aCM5	P53 PATHWAY	1	-0.212092
aCM5	PANCREAS BETA CELLS	1	0.418127
aCM5	PEROXISOME	1	-0.131635
aCM5	PI3K AKT MTOR SIGNALING	1	-0.00483488
aCM5	PROTEIN SECRETION	1	0.168992
aCM5	REACTIVE OXYGEN SPECIES PATHWAY	1	-0.269926
aCM5	SPERMATOGENESIS	1	-0.0669721
aCM5	TGF BETA SIGNALING	1	0.164351
aCM5	TNFA SIGNALING VIA NFKB	1	-0.0607377
aCM5	UNFOLDED PROTEIN RESPONSE	1	-0.0819565
aCM5	UV RESPONSE DN	1	0.136482
aCM5	UV RESPONSE UP	1	0.00271665
aCM5	WNT BETA CATENIN SIGNALING	1	-0.140873
aCM5	XENOBIOTIC METABOLISM	1	0.149088
aCM5	FATTY ACID OXIDATION	1	0.221391
aCM5	FATTY ACID SYNTHESIS	1	0.0949995
vCM1_2	ADIPOGENESIS	0.148071	0.17595
vCM1_2	ALLOGRAFT REJECTION	1	0.119263
vCM1_2	ANDROGEN RESPONSE	1	0.0821057
vCM1_2	ANGIOGENESIS	1	0.0917575
vCM1_2	APICAL JUNCTION	1	0.0636744
vCM1_2	APICAL SURFACE	1	-0.344695
vCM1_2	APOPTOSIS	1	-0.107484
vCM1_2	BILE ACID METABOLISM	1	-0.0768025
vCM1_2	CHOLESTEROL HOMEOSTASIS	1	-0.0682656
vCM1_2	COAGULATION	1	0.245872
vCM1_2	COMPLEMENT	1	0.104978
vCM1_2	DNA REPAIR	1	0.156323
vCM1_2	E2F TARGETS	1	0.181984
vCM1_2	EPITHELIAL MESENCHYMAL TRANSITION	1	0.372281
vCM1_2	ESTROGEN RESPONSE EARLY	1	-0.0144603
vCM1_2	ESTROGEN RESPONSE LATE	1	-0.1399
vCM1_2	FATTY ACID METABOLISM	0.13636	0.349786
vCM1_2	G2M CHECKPOINT	1	0.0491426
vCM1_2	GLYCOLYSIS	0.083752	0.379726
vCM1_2	HEDGEHOG SIGNALING	1	-0.333834
vCM1_2	HEME METABOLISM	1	-0.0185765
vCM1_2	HYPOXIA	1	0.217745
vCM1_2	IL2 STAT5 SIGNALING	1	0.107289
vCM1_2	IL6 JAK STAT3 SIGNALING	1	0.893047
vCM1_2	INFLAMMATORY RESPONSE	1	-0.0647097
vCM1_2	INTERFERON ALPHA RESPONSE	1	0.102173
vCM1_2	INTERFERON GAMMA RESPONSE	1	0.216275
vCM1_2	KRAS SIGNALING DN	1	-0.0499755
vCM1_2	KRAS SIGNALING UP	1	0.00529925
vCM1_2	MITOTIC SPINDLE	1	-0.0787599
vCM1_2	MTORC1 SIGNALING	0.125773	0.223594
vCM1_2	MYC TARGETS V1	2.0231e-05	0.324131
vCM1_2	MYC TARGETS V2	1	0.190805
vCM1_2	MYOGENESIS	1	0.019108
vCM1_2	NOTCH SIGNALING	1	-0.163265
vCM1_2	OXIDATIVE PHOSPHORYLATION	4.41839e-09	0.457713
vCM1_2	P53 PATHWAY	1	-0.0598614
vCM1_2	PANCREAS BETA CELLS	1	0.0502381
vCM1_2	PEROXISOME	1	0.169193
vCM1_2	PI3K AKT MTOR SIGNALING	1	-0.0384793
vCM1_2	PROTEIN SECRETION	1	0.205752
vCM1_2	REACTIVE OXYGEN SPECIES PATHWAY	1	-0.0899617
vCM1_2	SPERMATOGENESIS	1	0.364369
vCM1_2	TGF BETA SIGNALING	1	-0.269819
vCM1_2	TNFA SIGNALING VIA NFKB	1	-0.518169
vCM1_2	UNFOLDED PROTEIN RESPONSE	1	0.21585
vCM1_2	UV RESPONSE DN	1	-0.0487708
vCM1_2	UV RESPONSE UP	1	-0.234242
vCM1_2	WNT BETA CATENIN SIGNALING	1	-0.240153
vCM1_2	XENOBIOTIC METABOLISM	1	0.143073
vCM1_2	FATTY ACID OXIDATION	0.0019873	1.29997
vCM1_2	FATTY ACID SYNTHESIS	1	0.306413
vCM3	ADIPOGENESIS	0.00378834	0.255099
vCM3	ALLOGRAFT REJECTION	1	-0.0371409
vCM3	ANDROGEN RESPONSE	1	0.0671127
vCM3	ANGIOGENESIS	1	0.0712607
vCM3	APICAL JUNCTION	1	-0.348558
vCM3	APICAL SURFACE	1	-0.228829
vCM3	APOPTOSIS	1	-0.03651
vCM3	BILE ACID METABOLISM	1	0.176507
vCM3	CHOLESTEROL HOMEOSTASIS	1	0.194528
vCM3	COAGULATION	1	-0.222166
vCM3	COMPLEMENT	1	-0.064602
vCM3	DNA REPAIR	1	0.137561
vCM3	E2F TARGETS	1	0.11878
vCM3	EPITHELIAL MESENCHYMAL TRANSITION	1	-0.306583
vCM3	ESTROGEN RESPONSE EARLY	1	-0.202196
vCM3	ESTROGEN RESPONSE LATE	1	-0.184339
vCM3	FATTY ACID METABOLISM	0.00390092	0.546749
vCM3	G2M CHECKPOINT	1	-0.151007
vCM3	GLYCOLYSIS	0.111076	0.351598
vCM3	HEDGEHOG SIGNALING	1	-1.14049
vCM3	HEME METABOLISM	1	-0.0725145
vCM3	HYPOXIA	1	0.139543
vCM3	IL2 STAT5 SIGNALING	1	-0.0970405
vCM3	IL6 JAK STAT3 SIGNALING	1	0.56185
vCM3	INFLAMMATORY RESPONSE	1	-0.672998
vCM3	INTERFERON ALPHA RESPONSE	1	0.0627986
vCM3	INTERFERON GAMMA RESPONSE	1	-0.0057464
vCM3	KRAS SIGNALING DN	1	0.146167
vCM3	KRAS SIGNALING UP	1	-0.0666752
vCM3	MITOTIC SPINDLE	0.000318731	-0.362856
vCM3	MTORC1 SIGNALING	0.468619	0.251692
vCM3	MYC TARGETS V1	1	0.0370808
vCM3	MYC TARGETS V2	1	-0.0618979
vCM3	MYOGENESIS	1	0.129778
vCM3	NOTCH SIGNALING	1	-0.0864528
vCM3	OXIDATIVE PHOSPHORYLATION	4.15124e-15	0.595983
vCM3	P53 PATHWAY	1	0.0110113
vCM3	PANCREAS BETA CELLS	1	0.0110011
vCM3	PEROXISOME	0.521488	0.283709
vCM3	PI3K AKT MTOR SIGNALING	1	-0.108992
vCM3	PROTEIN SECRETION	1	0.100692
vCM3	REACTIVE OXYGEN SPECIES PATHWAY	1	-0.204685
vCM3	SPERMATOGENESIS	1	0.353005
vCM3	TGF BETA SIGNALING	0.048224	-0.817347
vCM3	TNFA SIGNALING VIA NFKB	0.474972	-0.430946
vCM3	UNFOLDED PROTEIN RESPONSE	1	0.153363
vCM3	UV RESPONSE DN	1	-0.148572
vCM3	UV RESPONSE UP	1	-0.00982437
vCM3	WNT BETA CATENIN SIGNALING	0.925707	-0.29943
vCM3	XENOBIOTIC METABOLISM	1	0.0684166
vCM3	FATTY ACID OXIDATION	0.000850059	1.47449
vCM3	FATTY ACID SYNTHESIS	1	0.706574
vCM4	ADIPOGENESIS	1	0.024817
vCM4	ALLOGRAFT REJECTION	1	-0.278036
vCM4	ANDROGEN RESPONSE	1	0.00524327
vCM4	ANGIOGENESIS	1	0.569221
vCM4	APICAL JUNCTION	1	-0.00294926
vCM4	APICAL SURFACE	1	0.185548
vCM4	APOPTOSIS	1	-0.336621
vCM4	BILE ACID METABOLISM	1	0.13689
vCM4	CHOLESTEROL HOMEOSTASIS	1	0.0368714
vCM4	COAGULATION	1	-0.168741
vCM4	COMPLEMENT	1	0.0854335
vCM4	DNA REPAIR	1	0.0488676
vCM4	E2F TARGETS	1	0.20149
vCM4	EPITHELIAL MESENCHYMAL TRANSITION	0.589311	0.267204
vCM4	ESTROGEN RESPONSE EARLY	1	0.00209695
vCM4	ESTROGEN RESPONSE LATE	1	-0.0527848
vCM4	FATTY ACID METABOLISM	1	0.284492
vCM4	G2M CHECKPOINT	1	-0.0186418
vCM4	GLYCOLYSIS	0.000569631	0.467683
vCM4	HEDGEHOG SIGNALING	1	-0.027142
vCM4	HEME METABOLISM	1	0.0542419
vCM4	HYPOXIA	0.174813	0.436017
vCM4	IL2 STAT5 SIGNALING	1	0.224824
vCM4	IL6 JAK STAT3 SIGNALING	1	0.890406
vCM4	INFLAMMATORY RESPONSE	1	-0.065793
vCM4	INTERFERON ALPHA RESPONSE	1	-0.499366
vCM4	INTERFERON GAMMA RESPONSE	1	-0.138698
vCM4	KRAS SIGNALING DN	1	-0.0466267
vCM4	KRAS SIGNALING UP	1	-0.25547
vCM4	MITOTIC SPINDLE	1	-0.0495905
vCM4	MTORC1 SIGNALING	0.381449	0.259518
vCM4	MYC TARGETS V1	1	-0.177517
vCM4	MYC TARGETS V2	1	0.0145787
vCM4	MYOGENESIS	1	-0.111074
vCM4	NOTCH SIGNALING	1	-0.325624
vCM4	OXIDATIVE PHOSPHORYLATION	1	-0.05657
vCM4	P53 PATHWAY	0.267325	-0.333496
vCM4	PANCREAS BETA CELLS	1	-0.107632
vCM4	PEROXISOME	1	0.105349
vCM4	PI3K AKT MTOR SIGNALING	1	-0.0482302
vCM4	PROTEIN SECRETION	0.0139508	0.296139
vCM4	REACTIVE OXYGEN SPECIES PATHWAY	0.0299646	-0.658218
vCM4	SPERMATOGENESIS	1	0.246118
vCM4	TGF BETA SIGNALING	1	-0.0833375
vCM4	TNFA SIGNALING VIA NFKB	0.37739	-0.329847
vCM4	UNFOLDED PROTEIN RESPONSE	1	0.198866
vCM4	UV RESPONSE DN	1	-0.00577504
vCM4	UV RESPONSE UP	1	-0.263841
vCM4	WNT BETA CATENIN SIGNALING	1	0.0942861
vCM4	XENOBIOTIC METABOLISM	1	0.189684
vCM4	FATTY ACID OXIDATION	0.433255	1.4297
vCM4	FATTY ACID SYNTHESIS	1	0.879954
vCM5	ADIPOGENESIS	1	0.124654
vCM5	ALLOGRAFT REJECTION	1	-0.195238
vCM5	ANDROGEN RESPONSE	1	-0.290767
vCM5	ANGIOGENESIS	1	-0.119951
vCM5	APICAL JUNCTION	1	-0.148271
vCM5	APICAL SURFACE	1	-0.657658
vCM5	APOPTOSIS	1	-0.309126
vCM5	BILE ACID METABOLISM	1	0.0393889
vCM5	CHOLESTEROL HOMEOSTASIS	1	0.09382
vCM5	COAGULATION	1	-0.102172
vCM5	COMPLEMENT	1	-0.0489822
vCM5	DNA REPAIR	1	0.271236
vCM5	E2F TARGETS	1	0.284459
vCM5	EPITHELIAL MESENCHYMAL TRANSITION	1	-0.0925135
vCM5	ESTROGEN RESPONSE EARLY	1	-0.156786
vCM5	ESTROGEN RESPONSE LATE	1	-0.252895
vCM5	FATTY ACID METABOLISM	1	0.215558
vCM5	G2M CHECKPOINT	1	-0.145148
vCM5	GLYCOLYSIS	1	0.158299
vCM5	HEDGEHOG SIGNALING	0.145739	-1.12939
vCM5	HEME METABOLISM	1	-0.0600408
vCM5	HYPOXIA	1	-0.17116
vCM5	IL2 STAT5 SIGNALING	1	-0.0615488
vCM5	IL6 JAK STAT3 SIGNALING	1	0.179169
vCM5	INFLAMMATORY RESPONSE	1	-0.0575931
vCM5	INTERFERON ALPHA RESPONSE	1	0.176072
vCM5	INTERFERON GAMMA RESPONSE	1	-0.00492309
vCM5	KRAS SIGNALING DN	1	-0.173252
vCM5	KRAS SIGNALING UP	1	0.121578
vCM5	MITOTIC SPINDLE	1	-0.189556
vCM5	MTORC1 SIGNALING	1	0.0586553
vCM5	MYC TARGETS V1	1	0.0316274
vCM5	MYC TARGETS V2	1	-0.14206
vCM5	MYOGENESIS	1	-0.292851
vCM5	NOTCH SIGNALING	1	-0.347529
vCM5	OXIDATIVE PHOSPHORYLATION	0.313768	0.201997
vCM5	P53 PATHWAY	1	-0.0709724
vCM5	PANCREAS BETA CELLS	1	-0.237208
vCM5	PEROXISOME	1	0.0142241
vCM5	PI3K AKT MTOR SIGNALING	1	-0.0583098
vCM5	PROTEIN SECRETION	1	0.0484262
vCM5	REACTIVE OXYGEN SPECIES PATHWAY	1	-0.386134
vCM5	SPERMATOGENESIS	1	0.114271
vCM5	TGF BETA SIGNALING	0.795094	-0.402694
vCM5	TNFA SIGNALING VIA NFKB	0.305254	-0.496362
vCM5	UNFOLDED PROTEIN RESPONSE	1	0.0648568
vCM5	UV RESPONSE DN	0.00645276	-0.366041
vCM5	UV RESPONSE UP	1	-0.030896
vCM5	WNT BETA CATENIN SIGNALING	1	-0.389655
vCM5	XENOBIOTIC METABOLISM	1	0.061216
vCM5	FATTY ACID OXIDATION	0.00196972	1.04177
vCM5	FATTY ACID SYNTHESIS	1	-0.14188
